# A druggable chromatin vulnerability in suppressive neutrophils restores antitumor immunity

**DOI:** 10.64898/2026.09.26.754703

**Authors:** Fan Yang, Yi Bao, Yuanyuan Qiao, Gabriel Cruz, Eleanor Young, Rahul Mannan, Yuping Zhang, Matt Goodrich, Yizhi Cao, Jie Luo, Radha Paturu, Somnath Mahapatra, Jean Ching-Yi Tien, Royce Xu, Mikoto Kobayashi, Yihan Liu, Andrej Coleski, Fengyun Su, Xuhong Cao, Stephanie J. Miner, Linda Vatan, Ranga Sudharshan, Arvind Rao, Susanta Samajdar, Chandrasekhar Abbineni, Murali Ramachandra, Jessica C. Piel, Martin Hentemann, Ilona Kryczek, Weiping Zou, Lanbo Xiao, Arul M. Chinnaiyan

## Abstract

Many cancers evade immunity by converting neutrophils into polymorphonuclear myeloid_-_derived suppressor cells (PMN-MDSCs), but the chromatin mechanisms that maintain this pathological state remain unclear. Here we show that tumor-induced suppressive neutrophils depend on mSWI/SNF chromatin remodeling. Two orally bioavailable mSWI/SNF ATPase antagonists, a degrader and a catalytic inhibitor, produced immune-dependent tumor control across syngeneic models, including tumors resistant to PD-1 blockade, and enhanced checkpoint therapy without overt toxicity. Treatment rapidly depleted intratumoral PMN-MDSCs, restored functional CD8^+^ T cells, and blocked tumor explant-induced expansion and suppressive activity of mouse and human PMN-MDSCs. mSWI/SNF antagonism collapsed chromatin accessibility and PU.1/C/EBPβ occupancy at regulatory elements that sustain PMN-MDSC identity. Thus, suppressive neutrophils harbor a druggable chromatin vulnerability that can be exploited to restore cancer immunity.
