## Supplemental Tables S1 - S3 for "A druggable chromatin vulnerability in suppressive neutrophils restores antitumor immunity"

### Sheet: Supplementary_Table_1
Supplementary Table 1: List of mouse Add-on Custom 100 gene Panel
Gene	Ensembl ID	Probe sets
Adgre4	ENSMUSG00000032915	5
Adk	ENSMUSG00000039197	4
Anxa1	ENSMUSG00000024659	4
Apoe	ENSMUSG00000002985	4
Arl5a	ENSMUSG00000036093	5
Bank1	ENSMUSG00000037922	2
Bpi	ENSMUSG00000052922	4
Bst2	ENSMUSG00000046718	4
C1qa	ENSMUSG00000036887	5
C1qb	ENSMUSG00000036905	3
Camp	ENSMUSG00000038357	4
Ccl4	ENSMUSG00000018930	2
Ccl5	ENSMUSG00000035042	2
Ccl6	ENSMUSG00000018927	4
Cd101	ENSMUSG00000086564	4
Cdk12	ENSMUSG00000003119	5
Cdk13	ENSMUSG00000041297	5
Ceacam10	ENSMUSG00000054169	5
Cebpb	ENSMUSG00000056501	3
Cebpd	ENSMUSG00000071637	4
Cebpe	ENSMUSG00000052435	4
Chil5	ENSMUSG00000043873	5
Clnk	ENSMUSG00000039315	4
Cox6a2	ENSMUSG00000030785	4
Cst3	ENSMUSG00000027447	2
Cstb	ENSMUSG00000005054	4
Ctsg	ENSMUSG00000040314	4
Ebf1	ENSMUSG00000057098	5
Elane	ENSMUSG00000020125	4
F10	ENSMUSG00000031444	5
Fcnb	ENSMUSG00000026835	5
G0s2	ENSMUSG00000009633	4
Ggt1	ENSMUSG00000006345	4
Gpr141	ENSMUSG00000053101	5
Grap2	ENSMUSG00000042351	4
Gspt1	ENSMUSG00000062203	5
Gspt2	ENSMUSG00000071723	5
H2-Aa	ENSMUSG00000036594	5
H2-Ab1	ENSMUSG00000073421	5
H2-D1	ENSMUSG00000073411	3
H2-Eb1	ENSMUSG00000060586	5
H2-K1	ENSMUSG00000061232	4
Hist1h1b	ENSMUSG00000058773	2
Hist1h3c	ENSMUSG00000069310	4
Hp	ENSMUSG00000031722	4
Ifitm1	ENSMUSG00000025491	4
Ifitm2	ENSMUSG00000060591	4
Il1b	ENSMUSG00000027398	5
Il1r2	ENSMUSG00000026073	5
Il6	ENSMUSG00000025746	4
Klf2	ENSMUSG00000055148	5
Krt18	ENSMUSG00000023043	4
Krt19	ENSMUSG00000020911	4
Krt8	ENSMUSG00000049382	4
Lcn2	ENSMUSG00000026822	4
Ltf	ENSMUSG00000032496	5
Ly6c1	ENSMUSG00000079018	3
Ly6e	ENSMUSG00000022587	4
Lyz1	ENSMUSG00000069515	5
Lyz2	ENSMUSG00000069516	4
Map3k20	ENSMUSG00000004085	5
Mastl	ENSMUSG00000026779	5
Mcpt8	ENSMUSG00000022157	3
Mlana	ENSMUSG00000024806	5
Mmp10	ENSMUSG00000047562	3
Mmp8	ENSMUSG00000005800	5
Mpo	ENSMUSG00000009350	5
Ms4a4c	ENSMUSG00000024675	3
Ncf2	ENSMUSG00000026480	4
Ngp	ENSMUSG00000032484	5
Nkg7	ENSMUSG00000004612	4
Oas1g	ENSMUSG00000066861	5
Ovgp1	ENSMUSG00000074340	4
Pbsn	ENSMUSG00000000003	5
Pikfyve	ENSMUSG00000025949	4
Plac8	ENSMUSG00000029322	4
Pmel	ENSMUSG00000025359	5
Pola1	ENSMUSG00000006678	3
Prtn3	ENSMUSG00000057729	5
Psca	ENSMUSG00000022598	5
Retnlg	ENSMUSG00000022651	5
S100a6	ENSMUSG00000001025	5
S100a7a	ENSMUSG00000063767	4
Saa3	ENSMUSG00000040026	5
Satb1	ENSMUSG00000023927	5
Serpinb1a	ENSMUSG00000044734	5
Serpinb2	ENSMUSG00000062345	4
Smc2	ENSMUSG00000028312	4
Spp1	ENSMUSG00000029304	4
Ssh2	ENSMUSG00000037926	4
Tbc1d4	ENSMUSG00000033083	5
Tcf4	ENSMUSG00000053477	5
Tgfbi	ENSMUSG00000035493	4
Tmem216	ENSMUSG00000024667	5
Tmem45a	ENSMUSG00000022754	5
Tuba1b	ENSMUSG00000023004	3
Tyrobp	ENSMUSG00000030579	3
Uba1	ENSMUSG00000001924	5
Upp1	ENSMUSG00000020407	5
Wfdc21	ENSMUSG00000051748	3

### Sheet: Supplementary_Table_2
Supplementary Table 2: List of qPCR primers used in this study.
	Mouse Ltf-F	AAGAAATCCTCCACCCGCCA
	Mouse Ltf-R	CGAACATAGTGCCACCATCA
	Mouse Cd177-F	TGGTGACCTCTGCAATGATG
	Mouse Cd177-R	TGCATTCTCACAGCTGTCAT
	Mouse S100a8-F	AAATCACCATGCCCTCTACAAG
	Mouse S100a8-R	CCCACTTTTATCACCATCGCAA
	Mouse S100a9-F	ATACTCTAGGAAGGAAGGACACC
	Mouse S100a9-R	TCCATGATGTCATTTATGAGGGC
	Mouse Actb-F	GGCCAACCGTGAAAAGATGA
	Mouse Actb-R	TACGACCAGAGGCATACAGG

### Sheet: Supplementary_Table_3
Supplementary Table 3: List of gRNA sequences used in this study
sgRNA	Target sequence
sgNC	ACGTGTAAGGCGAACGCCTT
sgSmarca2#1	GAAAAGAAGAGGCCGCCCTC
sgSmarca2#2	ACCAAGCGGCCGACCTTCAC
sgSmarca4#1	GGCCGAGGAGTCCCACCCAA
